# Interplay of ferroptotic and apoptotic cell death and its modulation by BH3-mimetics

**DOI:** 10.1101/2024.09.04.611207

**Authors:** Yun Qiu, Juliana A. Hüther, Bianca Wank, Antonia Rath, René Tykwe, Sabine Laschat, Marcus Conrad, Daniela Stöhr, Markus Rehm

## Abstract

Ferroptosis and apoptosis are widely considered to be independent cell death modalities. Ferroptotic cell death is a consequence of insufficient radical detoxification and progressive lipid peroxidation, which is counteracted by glutathione peroxidase 4 (GPX4). Apoptotic cell death can be triggered by a wide variety of stresses, including oxygen radicals, and can be suppressed by anti-apoptotic members of the BCL-2 protein family. Mitochondria are the main interaction site of BCL-2 family members and likewise a major source of oxygen radical stress. We therefore studied if ferroptosis and apoptosis might intersect and possibly interfere with one another. Indeed, cells dying from impaired GPX4 activity displayed hallmarks of both ferroptotic and apoptotic cell death, with the latter including (transient) membrane blebbing, submaximal cytochrome-c release and caspase activation. Targeting BCL-2, MCL-1 or BCL-XL with BH3-mimetics under conditions of moderate ferroptotic stress in many cases synergistically enhanced overall cell death and frequently skewed primarily ferroptotic into apoptotic outcomes. Surprisingly though, in other cases BH3-mimetics, most notably the BCL-XL inhibitor WEHI-539, counter-intuitively suppressed cell death and promoted cell survival following GPX4 inhibition. Further studies revealed that most BH3-mimetics possess previously undescribed antioxidant activities that counteract ferroptotic cell death at commonly employed concentration ranges. Our results therefore show that ferroptosis and apoptosis can intersect. We also show that combining ferroptotic stress with BH3-mimetics, context-dependently can either enhance and convert cell death outcomes between ferroptosis and apoptosis or can also suppress cell death by intrinsic antioxidant activities.
