## Supplemental Table 1 for "Interplay of ferroptotic and apoptotic cell death and its modulation by BH3-mimetics"

### Sheet: MRMs
lipid_name	neutral_mass	charge	precursor mass (Da)	fragment mass (Da)	retention time (min)
PE(P-16:0_4:0<oxo>)	521.304	[M-H]-	520.304	101.032	8.31
PE(P-16:0_4:0<COOH>)	537.299	[M-H]-	536.299	117.027	8.3
PE(P-16:0_5:0<COOH>)	551.314	[M-H]-	550.314	131.042	8.7
PE(P-18:1_4:0<COOH>)	563.314	[M-H]-	562.314	117.027	8.79
PE(P-16:0_7:0<oxo>)	563.351	[M-H]-	562.351	143.079	9.71
PE(P-18:1_5:0<COOH>)	577.33	[M-H]-	576.33	131.042	9.21
PE(P-18:0_5:0<COOH>)	579.346	[M-H]-	578.346	131.042	11.61
PE(P-16:0_7:0<COOH>)	579.346	[M-H]-	578.346	159.074	8.3
PE(18:0_4:0<COOH>)	581.325	[M-H]-	580.325	117.027	10.49
PE(P-18:1_7:0<oxo>)	589.367	[M-H]-	588.367	143.079	10.06
PE(18:0_5:0<COOH>)	595.341	[M-H]-	594.341	131.042	10.77
PE(P-18:1_7:0<COOH>)	605.361	[M-H]-	604.361	159.074	10.18
PE(18:0_7:0<oxo>)	607.377	[M-H]-	606.377	143.079	11.48
PE(18:0_7:0<COOH>)	623.372	[M-H]-	622.372	159.074	11.54
PE(P-16:0_20:5<O>)-i1	737.492	[M-H]-	736.492	317.219	14.83
PE(P-16:0_20:5<O>)-i2	737.492	[M-H]-	736.492	317.219	15.71
PE(P-16:0_20:5<O>)-i3	737.492	[M-H]-	736.492	317.219	16.17
PE(P-16:0_20:4<OH{15}>)	739.507	[M-H]-	738.507	319.235	15.71
PE(P-16:0_20:4<OH{11}>)	739.507	[M-H]-	738.507	319.235	16.04
PE(P-16:0_20:3<O>)	741.523	[M-H]-	740.523	321.251	16.06
PE(16:0_20:4<OH{15}>)	755.502	[M-H]-	754.502	319.235	15.15
PE(16:0_20:4<OH>)	755.502	[M-H]-	754.502	319.235	15.52
PE(P-16:0_22:6<OH>)	763.507	[M-H]-	762.507	343.235	15.33
PE(P-16:0_22:6<O>)-i1	763.507	[M-H]-	762.507	343.235	15.8
PE(P-16:0_22:6<O>)-i2	763.507	[M-H]-	762.507	343.235	16.04
PE(P-18:1_20:4<OH>)-i1	763.507	[M-H]-	762.507	317.219	14.94
PE(P-18:1_20:4<OH>)-i2	763.507	[M-H]-	762.507	317.219	15.77
PE(P-16:0_22:5<O>)	765.523	[M-H]-	764.523	345.251	15.66
PE(P-18:1_20:4<O>)-i1	765.523	[M-H]-	764.523	319.235	15.77
PE(P-18:1_20:4<O>)-i2	765.523	[M-H]-	764.523	319.235	16.15
PE(P-16:0_20:4<O>)	771.497	[M-H]-	770.497	351.225	12.9
PE(16:0_22:6<OH>)	779.502	[M-H]-	778.502	343.235	14.75
PE(16:0_22:5<OH>)-i1	781.518	[M-H]-	780.518	345.251	15.1
PE(16:0_22:5<OH>)-i2	781.518	[M-H]-	780.518	345.251	15.88
PE(18:1_20:4<OH{15}>)	781.518	[M-H]-	780.518	319.235	15.25
PE(18:1_20:4<OH>)-i1	781.518	[M-H]-	780.518	319.235	15.62
PE(18:1_20:4<OH>)-i2	781.518	[M-H]-	780.518	319.235	16.08
PE(18:0_20:4<OH{15}>)	783.534	[M-H]-	782.534	319.235	16.49
PE(P-18:1_22:6<OH>)-i1	789.523	[M-H]-	788.523	343.235	15.38
PE(P-18:1_22:6<OH>)-i2	789.523	[M-H]-	788.523	343.235	15.78
PE(P-18:1_22:6<OH>)-i3	789.523	[M-H]-	788.523	343.235	16.1
PE(P-18:1_22:5<OH>)	791.539	[M-H]-	790.539	345.251	15.74
PE(P-18:1_20:4<O>)-i1	797.513	[M-H]-	796.513	351.225	13.02
PE(P-18:1_20:4<O>)-i2	797.513	[M-H]-	796.513	351.225	14.38
PE(18:1_22:6<O>)	805.518	[M-H]-	804.518	343.235	14.87
PE(18:1_22:5<OH>)	807.534	[M-H]-	806.534	345.251	15.2
PE(18:0_22:5<OH>)	809.549	[M-H]-	808.549	345.251	16.4
PE(18:0_20:4<O>)-i1	815.523	[M-H]-	814.523	351.225	13.93
PE(18:0_20:4<O>)-i2	815.523	[M-H]-	814.523	351.225	15.18
PE(O-16:0_22:5<OH>)	767.6	[M-H]-	766.6	345.2	15.87
LPE(18:1)-d7-H	486.3	[M-H]-	485.3	288.2	7.83
PE 15:0-18:1-D7-51	710.6	[M-H]-	709.6	288.3	18.75
